# Integration of metabolomic and transcriptomic analyses reveals novel regulatory functions of the ChREBP transcription factor in energy metabolism

**DOI:** 10.1101/2024.09.17.613577

**Authors:** Jie An, Inna Astapova, Guofang Zhang, Andrew L. Cangelosi, Olga Ilkayeva, Hannah Marchuk, Michael J. Muehlbauer, Tabitha George, Joseph Brozinick, Mark A. Herman, Christopher B. Newgard

## Abstract

Carbohydrate Response Element-Binding Protein (ChREBP) is a transcription factor that activates key genes involved in glucose, fructose, and lipid metabolism in response to carbohydrate feeding, but its other potential roles in metabolic homeostasis have not been as well studied. We used liver-selective GalNAc-siRNA technology to suppress expression of ChREBP in rats fed a high fat/high sucrose diet and characterized hepatic and systemic responses by integrating transcriptomic and metabolomic analyses. GalNAc-siChREBP-treated rats had lower levels of multiple short-chain acyl CoA metabolites compared to rats treated with GalNAc-siCtrl containing a non-targeting siRNA sequence. These changes were related to a sharp decrease in free CoA levels in GalNAc-siChREBP treated-rats, accompanied by lower expression of transcripts encoding enzymes and transporters involved in CoA biosynthesis. These activities of ChREBP likely contribute to its complex effects on hepatic lipid and energy metabolism. While core enzymes of fatty acid (FA) oxidation are induced by ChREBP knockdown, accumulation of liver acylcarnitines and circulating ketones indicate diversion of acetyl CoA to ketone production rather than complete oxidation in the TCA cycle. Despite strong suppression of pyruvate kinase and activation of pyruvate dehydrogenase, pyruvate levels were maintained, likely via increased expression of pyruvate transporters, and decreased expression of lactate dehydrogenase and alanine transaminase. GalNAc-siChREBP treatment increased hepatic citrate and isocitrate levels while decreasing levels of distal TCA cycle intermediates. The drop in free CoA levels, needed for the 2-ketoglutarate dehydrogenase reaction, as well as a decrease in transcripts encoding the anaplerotic enzymes pyruvate carboxylase, glutamate dehydrogenase, and aspartate transaminase likely contributed to these effects. GalNAc-siChREBP treatment caused striking increases in PRPP and ZMP/AICAR levels, and decreases in GMP, IMP, AMP, NaNM, NAD(P), and NAD(P)H levels, accompanied by reduced expression of enzymes that catalyze late steps in purine and NAD synthesis. ChREBP suppression also increased expression of a set of plasma membrane amino acid transporters, possibly as an attempt to replenish TCA cycle intermediates. In sum, combining transcriptomic and metabolomic analyses has revealed regulatory functions of ChREBP that go well beyond its canonical roles in control of carbohydrate and lipid metabolism to now include mitochondrial metabolism and cellular energy balance.
