## Supplemental Data 2 for "Integration of metabolomic and transcriptomic analyses reveals novel regulatory functions of the ChREBP transcription factor in energy metabolism"

### Sheet: PosGOBioProcess2021
Term	Overlap	P.value	Adjusted.P.value	Old.P.value	Old.Adjusted.P.value	Odds.Ratio	Combined.Score	Genes
regulation of endothelial tube morphogenesis (GO:1901509)	3/5	3.36623e-05	0.050625	0	0	98.475	1014.21	CXCL10;ADAMTS12;FGF1
cellular response to bacterial lipopeptide (GO:0071221)	3/6	6.65686e-05	0.050625	0	0	65.6467	631.342	TLR1;CD14;CD36
regulation of morphogenesis of an epithelium (GO:1905330)	3/7	0.000115188	0.050625	0	0	49.2325	446.487	CXCL10;ADAMTS12;FGF1
thyroid hormone transport (GO:0070327)	3/7	0.000115188	0.050625	0	0	49.2325	446.487	SLC7A5;SLC16A10;SERPINA7
hormone transport (GO:0009914)	3/9	0.000270286	0.0950327	0	0	32.8183	269.636	SLC7A5;SLC16A10;SERPINA7
negative regulation of cell division (GO:0051782)	3/12	0.000684389	0.200526	0	0	21.8756	159.407	MYC;SUSD2;AURKB
plasma membrane invagination (GO:0099024)	4/30	0.00103726	0.2605	0	0	10.1214	69.5461	GSN;SNX33;CD36;AURKB
membrane repolarization during cardiac muscle cell action potential (GO:0086013)	3/15	0.00136854	0.300738	0	0	16.4042	108.169	KCNJ5;KCNN2;ATP1B1
positive regulation of telomerase activity (GO:0051973)	4/34	0.00167388	0.326965	0	0	8.77012	56.064	PARM1;MYC;GRHL2;AURKB
atrial cardiac muscle cell membrane repolarization (GO:0099624)	2/5	0.00221963	0.354737	0	0	43.619	266.531	KCNJ5;KCNN2
membrane repolarization during atrial cardiac muscle cell action potential (GO:0098914)	2/5	0.00221963	0.354737	0	0	43.619	266.531	KCNJ5;KCNN2
aspartate family amino acid catabolic process (GO:0009068)	3/19	0.00278683	0.375396	0	0	12.3006	72.3627	GOT1;SDSL;AASS
cellular response to copper ion (GO:0071280)	3/19	0.00278683	0.375396	0	0	12.3006	72.3627	AOC1;MT2A;MT1M
activation of Janus kinase activity (GO:0042976)	2/6	0.00329616	0.375396	0	0	32.7126	186.953	PTK2B;PRLR
choline transport (GO:0015871)	2/6	0.00329616	0.375396	0	0	32.7126	186.953	SLC44A4;SLC44A1
cation transmembrane transport (GO:0098655)	4/44	0.00435307	0.375396	0	0	6.57425	35.7434	TRPM2;SLC7A5;SLC44A4;ATP1B1
cleavage furrow formation (GO:0036089)	2/7	0.00456856	0.375396	0	0	26.1688	141.012	SNX33;AURKB
insulin secretion involved in cellular response to glucose stimulus (GO:0035773)	2/7	0.00456856	0.375396	0	0	26.1688	141.012	PTPRN2;PTPRN
cytoskeleton-dependent cytokinesis (GO:0061640)	5/72	0.0047225	0.375396	0	0	4.91586	26.3265	NUSAP1;TRIM36;SEPTIN3;SNX33;AURKB
response to copper ion (GO:0046688)	3/23	0.00487085	0.375396	0	0	9.8385	52.385	AOC1;MT2A;MT1M
mitotic cell cycle checkpoint signaling (GO:0007093)	3/23	0.00487085	0.375396	0	0	9.8385	52.385	WEE1;AURKB;ZWINT

### Sheet: NegGOBioProcess2021
Term	Overlap	P.value	Adjusted.P.value	Old.P.value	Old.Adjusted.P.value	Odds.Ratio	Combined.Score	Genes
secondary alcohol biosynthetic process (GO:1902653)	13/34	2.84496e-15	4.26227e-12	0	0	39.1234	1310.37	G6PD;HMGCS1;MSMO1;DHCR24;LSS;ACAT2;TM7SF2;SQLE;EBP;NSDHL;PMVK;MVD;DHCR7
cholesterol biosynthetic process (GO:0006695)	13/35	4.46078e-15	4.26227e-12	0	0	37.3432	1233.95	G6PD;HMGCS1;MSMO1;DHCR24;LSS;ACAT2;TM7SF2;SQLE;EBP;NSDHL;PMVK;MVD;DHCR7
sterol biosynthetic process (GO:0016126)	13/38	1.56634e-14	9.97761e-12	0	0	32.857	1044.44	G6PD;HMGCS1;MSMO1;DHCR24;LSS;ACAT2;TM7SF2;SQLE;EBP;NSDHL;PMVK;MVD;DHCR7
cholesterol metabolic process (GO:0008203)	16/77	8.70836e-14	4.16042e-11	0	0	16.7043	502.33	G6PD;HMGCS1;APOA2;LCAT;MSMO1;DHCR24;LSS;ACAT2;TM7SF2;SQLE;NSDHL;EBP;PMVK;MVD;DHCR7;APOL2
sterol metabolic process (GO:0016125)	11/70	1.57281e-08	6.01128e-06	0	0	11.685	209.954	SQLE;NSDHL;EBP;PMVK;APOA2;LCAT;MSMO1;DHCR7;CYP8B1;TM7SF2;APOL2
steroid biosynthetic process (GO:0006694)	9/65	9.90938e-07	0.000315614	0	0	10.0102	138.387	HSD11B2;SQLE;EBP;PMVK;MSMO1;DHCR7;LSS;CYP8B1;TM7SF2
regulation of lipid metabolic process (GO:0019216)	10/92	2.41362e-06	0.000658919	0	0	7.60991	98.4295	FABP1;SQLE;HMGCS1;RARRES2;PMVK;MVD;DHCR7;PPARA;LSS;TM7SF2
organic hydroxy compound biosynthetic process (GO:1901617)	7/50	1.50774e-05	0.00360162	0	0	10.0822	111.936	SQLE;EBP;PMVK;MSMO1;DHCR7;CYP8B1;TM7SF2
lipid droplet organization (GO:0034389)	5/22	2.27133e-05	0.00482278	0	0	18.1256	193.809	CDS1;SQLE;CIDEA;PNPLA3;RAB3GAP1
maintenance of animal organ identity (GO:0048496)	3/5	4.11188e-05	0.00785781	0	0	91.9346	928.451	ADGRV1;NPHP3;USH2A
glutathione metabolic process (GO:0006749)	6/43	6.34888e-05	0.0110297	0	0	10.0148	96.7894	GGCT;G6PD;GSTA3;GSTA1;GSTT1;OPLAH
acetyl-CoA metabolic process (GO:0006084)	4/15	8.01369e-05	0.0127618	0	0	22.3466	210.768	HMGCS1;PPCS;PMVK;MVD
secondary alcohol metabolic process (GO:1902652)	6/49	0.00013423	0.0183224	0	0	8.61474	76.8086	SQLE;NSDHL;EBP;APOA2;LCAT;APOL2
negative regulation of catabolic process (GO:0009895)	6/49	0.00013423	0.0183224	0	0	8.61474	76.8086	MAD2L2;PFKFB1;APOA2;CIDEA;PPARA;EGFR
positive regulation of ATP metabolic process (GO:1903580)	5/33	0.000176887	0.0225354	0	0	10.9987	95.0284	P2RX7;PFKFB1;TMSB4X;ENTPD5;PPARA
fatty acid metabolic process (GO:0006631)	9/124	0.000190984	0.0228106	0	0	4.85988	41.6167	CPT1A;SGPL1;PNPLA3;ACSL5;MSMO1;PPARA;LTC4S;HAO2;ACSF2
cellular response to UV-B (GO:0071493)	3/8	0.00022207	0.0249633	0	0	36.7682	309.313	CDKN1A;HYAL1;HYAL3
regulation of primary metabolic process (GO:0080090)	9/130	0.000272336	0.028913	0	0	4.61747	37.9024	FABP1;SQLE;HMGCS1;PMVK;MVD;DHCR7;PPARA;LSS;TM7SF2
zinc ion transport (GO:0006829)	4/21	0.000325406	0.032729	0	0	14.4551	116.081	SLC30A3;SLC39A11;SLC39A7;SLC39A4
fatty acid oxidation (GO:0019395)	6/59	0.000377689	0.0345185	0	0	6.98576	55.0579	ECI1;ECI2;ACAD11;ADH7;HAO2;ACAT2

### Sheet: PosTRRUST_2019
Term	Overlap	P.value	Adjusted.P.value	Old.P.value	Old.Adjusted.P.value	Odds.Ratio	Combined.Score	Genes
E2F4 human	5/23	2.0768e-05	0.00470666	0	0	18.3436	197.782	CCNB1;CCND1;MYC;AURKB;MAP3K5
E2F1 human	10/134	3.82655e-05	0.00470666	0	0	5.38726	54.7936	TOP2A;H19;CCNB1;CCND1;MYC;CTNNBIP1;CDCA7;FHIT;AURKB;MAP3K5
NFE2L2 mouse	6/53	0.000145193	0.0119058	0	0	8.44616	74.6425	NQO1;IL1RN;GCLC;SLC40A1;CD36;MT1
PGR human	4/25	0.000508147	0.0291966	0	0	12.5345	95.0708	IGFBP1;CCND1;MYC;ATP1B1
HNF1A human	4/26	0.000593426	0.0291966	0	0	11.9641	88.8886	IGFBP1;GPR39;MTTP;UGT2B17
CTCF human	4/30	0.00103726	0.0425277	0	0	10.1214	69.5461	H19;CCND1;MYC;IGF2
NR3C1 human	4/38	0.00254093	0.0737142	0	0	7.73677	46.2289	CCND1;SLC10A2;ATP1B1;PNRC1
KLF4 human	4/40	0.00307235	0.0737142	0	0	7.30621	42.2687	CCNB1;CCND1;GPA33;CD14
PRDM1 human	2/6	0.00329616	0.0737142	0	0	32.7126	186.953	MYC;MKI67
RBL1 mouse	2/6	0.00329616	0.0737142	0	0	32.7126	186.953	MYC;ALPL
RELB mouse	2/6	0.00329616	0.0737142	0	0	32.7126	186.953	CCND1;MYC
FOXA1 human	3/21	0.00374051	0.0749244	0	0	10.9328	61.0982	MYC;UGT2B17;RPRM
AHR human	3/22	0.00428304	0.0749244	0	0	10.3568	56.4768	MT2A;CCND1;MYC
NRF1 mouse	3/22	0.00428304	0.0749244	0	0	10.3568	56.4768	IL1RN;MT1;ATP1B1
HOXA1 human	2/7	0.00456856	0.0749244	0	0	26.1688	141.012	CCND1;MYC
MYBL2 human	2/8	0.00603067	0.0927216	0	0	21.8062	111.449	CCND1;MYC
DLX5 mouse	2/9	0.0076765	0.094421	0	0	18.6901	91.013	MYC;ALPL
FOXO3 mouse	2/9	0.0076765	0.094421	0	0	18.6901	91.013	CCND1;NOL3
NR2F1 human	2/9	0.0076765	0.094421	0	0	18.6901	91.013	MTTP;CYP17A1
POU3F2 human	2/9	0.0076765	0.094421	0	0	18.6901	91.013	DDC;PDE5A

### Sheet: NegTRRUST_2019
Term	Overlap	P.value	Adjusted.P.value	Old.P.value	Old.Adjusted.P.value	Odds.Ratio	Combined.Score	Genes
NR1I3 mouse	3/12	0.000831372	0.0720492	0	0	20.4226	144.846	SQLE;CPT1A;PPARA
TP63 human	3/15	0.00165855	0.0720492	0	0	15.3146	98.0414	CDKN1A;BAX;PPARA
ING4 human	3/15	0.00165855	0.0720492	0	0	15.3146	98.0414	CDKN1A;ANGPT1;BAX
SP1 human	17/472	0.00189865	0.0720492	0	0	2.33924	14.6591	CDKN1A;PGLYRP2;LCAT;DHCR24;LTC4S;EGFR;SIGIRR;HSD11B2;SGPL1;KRT19;CDK6;HYAL1;KRT16;KRT14;CAT;BAX;MYBL2
NFE2L2 human	3/16	0.00201695	0.0720492	0	0	14.1359	87.7296	KRT16;CAT;GSTA1
STAT3 human	8/142	0.0022365	0.0720492	0	0	3.69205	22.532	CDKN1A;STS;VEGFB;NOX4;LCAT;NLK;PPARA;EGFR
STAT1 human	6/84	0.00243237	0.0720492	0	0	4.74069	28.5337	CDKN1A;IRF7;BAX;NOX4;PPARA;EGFR
SREBF1 mouse	4/36	0.00264625	0.0720492	0	0	7.67344	45.5389	CDKN1A;ELOVL5;CIDEA;CYP8B1
NR3C1 human	4/38	0.00323313	0.0720492	0	0	7.22132	41.4093	HSD11B2;CDKN1A;CDK6;BAX
PML human	3/19	0.00336688	0.0720492	0	0	11.4836	65.3852	CDKN1A;BAX;EGFR
AATF mouse	2/6	0.00375909	0.0720492	0	0	30.5466	170.559	CDKN1A;BAX
GFI1 human	2/6	0.00375909	0.0720492	0	0	30.5466	170.559	CDKN1A;BAX
PPARG human	5/66	0.00431362	0.0763178	0	0	5.04008	27.4482	CDKN1A;CAT;DBI;PDK2;EGFR
ING1 human	2/7	0.00520654	0.0789824	0	0	24.436	128.481	CDKN1A;BAX
KLF10 human	2/7	0.00520654	0.0789824	0	0	24.436	128.481	CDKN1A;EGFR
HNF4A human	4/45	0.0059738	0.0789824	0	0	5.98628	30.652	CDKN1A;APOA2;PPARA;ACAT2
MYCN human	4/45	0.0059738	0.0789824	0	0	5.98628	30.652	CDKN1A;HDAC2;BAX;MYBL2
PPARA mouse	4/46	0.00646079	0.0789824	0	0	5.84345	29.4627	FABP1;CPT1A;CIDEA;PXMP4
ERCC2 human	2/8	0.00686804	0.0789824	0	0	20.3623	101.422	CDKN1A;BAX
POU4F1 mouse	2/8	0.00686804	0.0789824	0	0	20.3623	101.422	CDKN1A;BAX
