## Supplemental Data 4 for "Integration of metabolomic and transcriptomic analyses reveals novel regulatory functions of the ChREBP transcription factor in energy metabolism"

### Sheet: PosGOBioProcess2021
Term	Overlap	P.value	Adjusted.P.value	Old.P.value	Old.Adjusted.P.value	Odds.Ratio	Combined.Score	Genes
extracellular matrix organization (GO:0030198)	54/300	1.54642e-14	6.12845e-11	0	0	3.8601	122.752	DDR1;SPARC;COL16A1;ITGAM;COL14A1;ELN;COL12A1;PLOD2;LAMC2;ITGAL;LOXL1;LOXL2;MMP25;ADAMTS2;MMP28;ITGAX;ITGB7;TIMP1;VWF;MMP2;P3H4;DCN;MMP12;BCAN;ADAM15;COL4A2;ITGAD;COL4A1;COL6A2;COL8A2;ITGA8;ADAM8;LCP1;CD44;LAMA5;LAMA3;CAPG;NID1;NID2;FBLN5;ADAMTS15;ADAMTS17;SERPINH1;JAM3;CRTAP;TGFB1;VCAM1;LAMB1;COL1A1;COL3A1;COL1A2;COL5A3;COL5A2;FBN1
extracellular structure organization (GO:0043062)	43/216	2.15751e-13	3.3676e-10	0	0	4.34286	126.658	DDR1;LAMA5;SPARC;COL16A1;ITGAM;COL14A1;ELN;LAMA3;LAMC2;NID1;ITGAL;NID2;LOXL1;FBLN5;ADAMTS15;MMP25;ADAMTS2;ADAMTS17;MMP28;ITGAX;ITGB7;JAM3;VCAM1;VWF;MMP2;LAMB1;DCN;COL1A1;MMP12;BCAN;COL3A1;COL1A2;ADAM15;COL4A2;ITGAD;COL4A1;COL5A3;COL6A2;COL5A2;COL8A2;ITGA8;CD44;FBN1
external encapsulating structure organization (GO:0045229)	43/217	2.54928e-13	3.3676e-10	0	0	4.31767	125.203	DDR1;LAMA5;SPARC;COL16A1;ITGAM;COL14A1;ELN;LAMA3;LAMC2;NID1;ITGAL;NID2;LOXL1;FBLN5;ADAMTS15;MMP25;ADAMTS2;ADAMTS17;MMP28;ITGAX;ITGB7;JAM3;VCAM1;VWF;MMP2;LAMB1;DCN;COL1A1;MMP12;BCAN;COL3A1;COL1A2;ADAM15;COL4A2;ITGAD;COL4A1;COL5A3;COL6A2;COL5A2;COL8A2;ITGA8;CD44;FBN1
cytokine-mediated signaling pathway (GO:0019221)	74/621	4.87085e-10	4.82579e-07	0	0	2.38554	51.1521	CD86;CDKN1A;CIITA;SPI1;ITGAM;FLT3;SLA;PIK3CD;CXCL13;IFIT1;IFIT3;CX3CL1;OASL;PYCARD;MT2A;IL18RAP;IL36B;TMSB4X;GRB10;ITGAX;CASP1;TIMP1;TNFRSF4;ANXA1;FCER1G;ANXA2;RSAD2;RIPK2;MMP2;TRAF1;GAB2;IRAK4;TNFRSF1B;OSMR;VAV1;HCK;OAS2;OAS3;IRF7;IRF8;IRF5;LCP1;LTB;CD44;BIRC3;LAMA5;CEBPD;SRC;CSF2RB;NOD2;IL2RG;LRP8;CNN2;MUC1;IL21R;STAT6;TNFRSF14;FYN;FCGR1A;GBP2;TGFB1;VCAM1;IL10RA;IL34;MX2;MX1;ISG15;LILRB4;CXCL10…
inflammatory response (GO:0006954)	37/230	5.49775e-09	4.35752e-06	0	0	3.32742	63.284	ORM1;CIITA;C5AR2;CXCR4;PIK3CD;ADM;CXCL13;ITGAL;CX3CL1;RELB;MMP25;IL36B;CCRL2;BLNK;OLR1;CCR7;TNFRSF4;PLA2G2D;ANXA1;TGFB1;RIPK2;NFAM1;F2R;PLA2G4C;CYBA;NFATC4;TLR1;CXCL10;CXCL11;KRT16;TLR10;ADAM8;TLR6;SIGLEC1;CD44;LAT;TLR2
cellular response to cytokine stimulus (GO:0071345)	59/482	1.09019e-08	7.20072e-06	0	0	2.44096	44.7534	CD86;CDKN1A;ITGAM;FLT3;SLA;PIK3CD;IFIT1;CX3CL1;PYCARD;MT2A;IL36B;GRB10;ITGAX;CASP1;CCR7;TIMP1;GBP5;GBP7;ANXA1;MME;MMP2;WNT5A;GAB2;IRAK4;TNFRSF1B;OSMR;VAV1;SIGIRR;HCK;SFRP1;IRF8;IRF5;TLR2;LAMA5;ASAH1;ASAH2;SELPLG;CEBPD;NPR2;TCF7;CXCR4;CSF2RB;IL2RG;LRP8;MUC1;OCSTAMP;STAT6;FYN;GBP2;GBP4;TGFB1;VCAM1;IL10RA;IL34;IRGM;CXCL10;COL1A2;MNDA;VIM
collagen fibril organization (GO:0030199)	21/89	1.31937e-08	7.46953e-06	0	0	5.31696	96.4685	CRTAP;COL16A1;COL14A1;COL12A1;LAMA3;LAMC2;PLOD2;P3H4;LOXL1;LOXL2;COL1A1;ADAMTS2;COL3A1;COL1A2;COL4A2;COL4A1;COL6A2;COL5A3;COL5A2;COL8A2;SERPINH1
regulation of interleukin-1 beta production (GO:0032651)	20/83	1.98749e-08	9.84553e-06	0	0	5.46212	96.8641	CX3CR1;GBP5;ORM1;RIPK2;F2R;WNT5A;TNFAIP3;APOA1;LPL;NOD2;LILRB4;CX3CL1;PANX1;PYCARD;TYROBP;CLEC7A;CASP1;CCR7;MNDA;TLR6
defense response to virus (GO:0051607)	25/133	7.51091e-08	3.3073e-05	0	0	3.99151	65.4781	RTP4;IFIT1;ZDHHC1;IFI44L;IFIT3;OASL;PYCARD;FLNA;ZBP1;RSAD2;RIPK3;MX2;MX1;ISG15;SLFN13;CXCL10;PLSCR1;PTPRC;STING1;OAS2;OAS3;IRF7;TLR7;TLR3;TLR2
innate immune response (GO:0045087)	41/302	1.19458e-07	4.73412e-05	0	0	2.72672	43.4647	CX3CR1;CIITA;NCF1;SRC;SLA;PIK3CD;NOD2;IFIT1;ZDHHC1;CORO1A;RELB;CXCL16;DMBT1;CLEC7A;UBD;DHX58;TIFA;FYN;CD74;FCER1G;RIPK2;TNK1;MX1;CYBA;ISG15;IRAK4;IRGM;PTK2;CYLD;HCK;CXCL10;ZAP70;MFAP4;TYROBP;STING1;ADAM15;KRT16;IRF7;IRF5;TLR3;TLR2
supramolecular fiber organization (GO:0097435)	45/351	1.60315e-07	5.7451e-05	0	0	2.55599	39.9913	COL16A1;COL14A1;COL12A1;LAMA3;PLOD2;LTBP2;LAMC2;LTBP3;KRT20;CORO1A;LOXL1;FBLN5;LOXL2;RND1;GGA2;ADAMTS2;STMN1;SERPINH1;TMOD1;CRTAP;RIPK3;TPM2;RHOH;APOA1;P3H4;ARHGAP25;COL1A1;MFAP4;COL3A1;MARCKS;COL1A2;DES;COL4A2;COL4A1;COL5A3;COL6A2;CCDC88C;COL5A2;COL8A2;EVL;VIM;MFGE8;DBN1;MYO1F;MYO1G
positive regulation of intracellular signal transduction (GO:1902533)	61/546	1.73962e-07	5.7451e-05	0	0	2.19787	34.2085	BCAR3;CD86;SLC35B2;NCF1;FLT3;PIK3CD;CX3CL1;OASL;LGALS1;DHX58;TNFSF10;CASP1;CCR7;TNFAIP8L3;BOK;GPR37;ADGRV1;VWF;RIPK2;F2R;WNT5A;GAB2;IRAK4;VAV1;DCN;NRG4;CDH13;ADAM8;ROR1;S100A4;TLR7;ROR2;TLR6;TLR3;BIRC3;TLR2;CX3CR1;HDAC3;SRC;NOD2;DDX60;STYXL1;PIK3R5;CLEC7A;UBD;TIFA;FLNA;FYN;CD74;TGFB1;GDF15;NTRK3;CAV1;SCTR;AKR1C3;AKR1C2;PTK2;PTPRC;CD28;UBE2N;SPRY2
negative regulation of cytokine production (GO:0001818)	29/182	2.97556e-07	8.98524e-05	0	0	3.27253	49.1785	ORM1;NLRX1;UBA7;C5AR2;TNFAIP3;CX3CL1;VSIR;PYCARD;GPNMB;TMSB4X;DHX58;NCKAP1L;CCR7;PRNP;ANXA1;HOMER2;CIDEA;APOA1;INHBB;ISG15;SSC5D;LILRB4;SIGIRR;CYLD;TYROBP;PTPRC;BCL3;TLR6;EZR
defense response to symbiont (GO:0140546)	23/124	3.17419e-07	8.98524e-05	0	0	3.92096	58.6696	ZBP1;RTP4;RSAD2;RIPK3;MX2;MX1;ISG15;IFIT1;IFI44L;IFIT3;OASL;PYCARD;SLFN13;PLSCR1;PTPRC;STING1;OAS2;OAS3;IRF7;FLNA;TLR7;TLR3;TLR2
positive regulation of tumor necrosis factor superfamily cytokine production (GO:1903557)	18/81	3.75013e-07	9.90784e-05	0	0	4.90693	72.6045	CD86;ORM1;WNT5A;LPL;CYBA;NOD2;PYCARD;SPN;TLR1;CD2;TYROBP;PTPRC;OAS2;CLEC7A;OAS3;ADAM8;TLR3;TLR2
regulation of interleukin-6 production (GO:0032675)	21/110	6.23412e-07	0.000154411	0	0	4.05787	57.979	CD74;ORM1;C5AR2;F2R;WNT5A;LPL;TNFAIP3;CYBA;NOD2;LILRB4;CX3CL1;PYCARD;TLR1;TYROBP;CLEC7A;NCKAP1L;TLR7;TLR6;RAB7B;TLR3;TLR2
positive regulation of cytokine production (GO:0001819)	42/335	7.53397e-07	0.00017563	0	0	2.4862	35.0521	CD86;ORM1;LPL;PIK3CD;NOD2;PYCARD;CLEC7A;DHX58;CCR7;STAT6;TNFRSF14;CD276;ZBP1;GBP5;CD74;ANXA1;FCER1G;TGFB1;RIPK2;NFAM1;F2R;WNT5A;CYBA;ISG15;SULF2;TLR1;CD2;LACC1;SLC7A5;TYROBP;PTPRC;STING1;CD6;CD28;IRF7;TLR7;IRF5;TLR6;LTB;RAB7B;TLR3;TLR2
regulation of tumor necrosis factor production (GO:0032680)	22/124	1.2524e-06	0.000275737	0	0	3.71012	50.4222	CX3CR1;ORM1;C5AR2;WNT5A;CIDEA;LPL;TNFAIP3;CYBA;NOD2;CX3CL1;VSIR;PYCARD;SPN;TLR1;CD2;TYROBP;PTPRC;CLEC7A;OAS2;OAS3;TLR3;TLR2
T cell differentiation (GO:0030217)	12/41	1.47339e-06	0.000307317	0	0	7.08067	95.0788	ZAP70;SPI1;ANXA1;FCER1G;PTPRC;RIPK3;CD8A;TCF7;CD28;PIK3CD;RHOH;NHEJ1
regulation of interleukin-8 production (GO:0032677)	17/81	1.84064e-06	0.000350871	0	0	4.55751	60.1838	CD74;ANXA1;C5AR2;F2R;SSC5D;NOD2;PYCARD;TLR1;CD2;PTPRC;CLEC7A;TMSB4X;BCL3;TLR7;TLR6;TLR3;TLR2

### Sheet: NegGOBioProcess2021
Term	Overlap	P.value	Adjusted.P.value	Old.P.value	Old.Adjusted.P.value	Odds.Ratio	Combined.Score	Genes
gluconeogenesis (GO:0006094)	14/41	4.22145e-09	1.42052e-05	0	0	10.2059	196.802	SLC25A1;GPI;GOT1;PGAM1;GOT2;ENO1;G6PC1;PC;SLC25A10;ALDOB;SLC37A4;PPARGC1A;FBP1;GAPDH
hexose biosynthetic process (GO:0019319)	14/44	1.20004e-08	2.01906e-05	0	0	9.1839	167.499	SLC25A1;GPI;GOT1;PGAM1;GOT2;ENO1;G6PC1;PC;SLC25A10;ALDOB;SLC37A4;PPARGC1A;FBP1;GAPDH
glucose metabolic process (GO:0006006)	15/62	2.13448e-07	0.000239417	0	0	6.28167	96.4857	SLC25A1;GPI;GOT1;PGAM1;GOT2;LRP5;ENO1;G6PC1;PC;SLC25A10;ALDOB;SLC37A4;FBP1;GAPDH;PPARGC1A
positive regulation of lipid biosynthetic process (GO:0046889)	11/35	5.16032e-07	0.00034729	0	0	8.99479	130.218	SREBF1;MLXIPL;MID1IP1;APOC2;SIRT4;AKT1;HSD17B13;APOA4;PPARA;LDLR;GPLD1
regulation of lipid biosynthetic process (GO:0046890)	11/35	5.16032e-07	0.00034729	0	0	8.99479	130.218	MLXIPL;PRKAA2;AVIL;MID1IP1;PDK4;SIRT4;AKT1;HSD17B13;APOA4;THRSP;PPARA
acyl-CoA metabolic process (GO:0006637)	11/37	9.66346e-07	0.000541959	0	0	8.30201	114.981	ACOT9;SUCLA2;ACSM3;ACOT2;ACSM5;DBI;HMGCS2;BAAT;ACACB;ACACA;ACOT4
fatty acid metabolic process (GO:0006631)	20/124	2.4474e-06	0.0011765	0	0	3.79341	49.0127	GPX1;ACSM3;ACSM5;BAAT;LTC4S;ACACA;ACLY;LIPH;FASN;ACOT2;PNPLA3;HACL1;ACSBG1;PPARA;LPIN1;PPARGC1A;CRAT;LPIN2;ACOT4;SLC27A5
dicarboxylic acid metabolic process (GO:0043648)	13/57	2.81366e-06	0.0011835	0	0	5.80418	74.1834	PHYH;GOT1;GPT2;HAAO;GOT2;MTHFR;ASS1;ACLY;GCLC;MTHFD1;ME1;SLC25A32;ACOT4
triglyceride homeostasis (GO:0070328)	9/31	1.18137e-05	0.004417	0	0	8.0127	90.9141	C1QTNF3;MLXIPL;GCKR;APOC2;APOC4;NR1H4;APOC3;APOA4;ANGPTL4
fructose catabolic process (GO:0006001)	4/5	2.74248e-05	0.00769036	0	0	78.0308	819.64	TKFC;ALDH1A1;ALDOB;KHK
fructose catabolic process to hydroxyacetone phosphate and glyceraldehyde-3-phosphate (GO:0061624)	4/5	2.74248e-05	0.00769036	0	0	78.0308	819.64	TKFC;ALDH1A1;ALDOB;KHK
response to fructose (GO:0009750)	4/5	2.74248e-05	0.00769036	0	0	78.0308	819.64	GCKR;SLC2A5;SLC26A6;KHK
regulation of fatty acid biosynthetic process (GO:0042304)	8/29	5.47749e-05	0.0141783	0	0	7.45427	73.1434	MLXIPL;PRKAA2;MID1IP1;APOC2;PDK4;ERLIN1;APOC3;APOA4
alpha-amino acid metabolic process (GO:1901605)	10/46	6.1484e-05	0.0147781	0	0	5.44232	52.7728	GLUD1;GOT1;MTHFD1;IYD;GPT2;GOT2;ASPG;MTHFR;GPT;ASS1
fatty-acyl-CoA biosynthetic process (GO:0046949)	8/30	7.15066e-05	0.0160413	0	0	7.11506	67.9184	SLC25A1;ACLY;SCD;ELOVL2;FASN;ELOVL6;ACSBG1;ACACA
regulation of very-low-density lipoprotein particle remodeling (GO:0010901)	4/6	7.9071e-05	0.0166296	0	0	39.0133	368.487	APOC2;APOA2;NR1H4;APOC3
purine nucleoside bisphosphate metabolic process (GO:0034032)	8/31	9.22695e-05	0.0172493	0	0	6.80536	63.2272	ACOT9;ACLY;ACSM3;ACOT2;ACSM5;DBI;BAAT;ACOT4
ribonucleoside bisphosphate metabolic process (GO:0033875)	8/31	9.22695e-05	0.0172493	0	0	6.80536	63.2272	ACOT9;ACLY;ACSM3;ACOT2;ACSM5;DBI;BAAT;ACOT4
carnitine shuttle (GO:0006853)	5/11	0.000100347	0.0177038	0	0	16.2688	149.785	PRKAA2;MID1IP1;THRSP;ACACB;ACACA
acyl-CoA biosynthetic process (GO:0071616)	6/17	0.000105223	0.0177038	0	0	10.6568	97.6104	SLC25A1;ACLY;SCD;FASN;DIP2A;ACACA

### Sheet: PosTRRUST_2019
Term	Overlap	P.value	Adjusted.P.value	Old.P.value	Old.Adjusted.P.value	Odds.Ratio	Combined.Score	Genes
SP1 human	64/472	3.64556e-11	1.52749e-08	0	0	2.76049	66.3481	CDKN1A;CD83;PLAT;LSP1;SPN;CDH3;EDNRB;CDH2;DPYSL2;MMP28;ITGAX;TNFSF10;TIMP3;MYBL2;TIMP1;SLC13A4;MME;MMP2;F2R;PLAUR;APOA1;CYP7B1;ASPN;SIGIRR;SLC7A5;ITGAD;ELF4;KCNQ2;RGN;IRF5;EZR;CFTR;CD44;TLR2;SRC;LPL;FBLN1;PTN;HSD17B11;PPL;ADH6;HSD11B2;BAG2;WIF1;E2F1;PROM1;SLC19A2;PRNP;TGFB1;CAV1;SCTR;DHCR24;COL1A1;NR4A1;KRT19;KRT16;KRT14;CD28;FAS;SPRY2;ACO1;MNDA;VIM;FBN1
RELA human	40/301	3.01492e-07	5.02041e-05	0	0	2.65773	39.9046	CD86;CDKN1A;CD83;BCL2A1;CXCR4;LPL;TNFAIP3;HSD11B2;EPCAM;TNFSF10;ITGAX;E2F1;OLR1;CCR7;TIMP1;UPP1;IER3;PCK2;CD74;VCAM1;VWF;RIPK2;MMP2;PLAUR;TRAF1;COL1A1;MMP12;CXCL10;COL1A2;BCL3;CD28;S100A6;IRF7;FAS;TLR7;CYP2E1;CFTR;TLR3;TLR2;BIRC3
NFKB1 human	40/303	3.59457e-07	5.02041e-05	0	0	2.63724	39.1331	CD86;CDKN1A;CD83;BCL2A1;CXCR4;LPL;TNFAIP3;NOD2;HSD11B2;EPCAM;TNFSF10;ITGAX;E2F1;OLR1;CCR7;TIMP1;UPP1;IER3;CD74;TGFB1;VCAM1;VWF;RIPK2;MMP2;PLAUR;TRAF1;COL1A1;CXCL10;COL1A2;BCL3;CD28;S100A6;IRF7;FAS;TLR7;CYP2E1;CFTR;TLR3;TLR2;BIRC3
STAT1 human	17/84	3.12585e-06	0.000327433	0	0	4.35275	55.1746	CD86;CIITA;CDKN1A;IFIT3;GLS;CXCL10;PLSCR1;MUC1;IRF7;IRF8;FAS;TIMP1;UPP1;FCGR1A;TLR3;CFTR;S100A10
PML human	7/19	4.54867e-05	0.00351167	0	0	9.94565	99.4375	NR4A1;HCK;CDKN1A;UBA7;FLT3;TNFSF10;TNFAIP3
NFKB1 mouse	26/200	5.02864e-05	0.00351167	0	0	2.5699	25.4362	CD86;CDKN1A;ITGAM;SRC;SLC1A2;TNFAIP3;AQP5;CXCL13;PIRB;RELB;HSD11B2;TIMP3;UPP1;TNFRSF4;TGFB1;VCAM1;RIPK2;MMP2;PLAUR;COL1A1;CXCL10;ADORA2B;FAS;HAMP;TLR2;BIRC3
JUN human	21/149	8.0933e-05	0.00484442	0	0	2.81563	26.5286	CDKN1A;SPI1;VCAM1;ELN;MMP2;PLAUR;PLAT;PTN;TNFRSF1B;DCN;RELB;MMP12;LGALS3;KRT16;STMN1;CYP1A2;MGP;ITGAX;FAS;EZR;PCK2
IRF1 human	11/51	9.26331e-05	0.00485166	0	0	4.69869	43.6361	CXCL10;CIITA;CDKN1A;CASP7;VCAM1;CCNE1;OGN;TNFSF10;E2F1;CDK1;IFIT3
TP53 human	22/164	0.000116694	0.00543276	0	0	2.65934	24.0829	BTG3;CDKN1A;UHRF1;GDF15;CAV1;MMP2;MKI67;SLC6A6;REEP5;GPNMB;ELF4;PRC1;CHEK2;ID1;BCL3;TCEAL1;CDK1;CASP1;E2F1;FAS;CRYAB;IER3
HDAC1 human	13/71	0.000131598	0.00551396	0	0	3.83294	34.2502	CDKN1A;HMGCS1;BCL2A1;EIF2AK1;RUNX3;SFRP1;COL1A2;EPCAM;MMP28;E2F1;RGS10;CD44;BIRC3
TRP53 mouse	22/167	0.000152536	0.00581023	0	0	2.6039	22.8834	PRNP;CDKN1A;DUSP2;SRC;UHRF1;GDF15;MMP2;MT1;NDRG1;PTK2;SLC6A6;CASP7;KRT19;REEP5;ELF4;EPCAM;SESN1;E2F1;FAS;UPP1;ABCB1B;SLC19A2
SPI1 mouse	9/40	0.000284992	0.00995098	0	0	4.95388	40.4387	FCER1G;PTPRC;NCF1;FLT3;NCF4;PTPRO;ACP5;IRF8;PIRB
TWIST2 human	7/25	0.000323296	0.0104201	0	0	6.62832	53.2715	SRPX;CDH2;GDF15;MMP2;F2R;AKR1C2;CD44
TFAP2A human	12/71	0.00050992	0.0152612	0	0	3.47479	26.3433	COL1A1;CDKN1A;IGFBP5;MMP2;F2R;PLAUR;FAS;SPRY2;ADM;PVR;CRYAB;CFTR
TWIST1 human	8/35	0.000552152	0.0154234	0	0	5.05231	37.9008	SRPX;CDH2;GDF15;MMP2;F2R;AKR1C2;TIMP1;CD44
HNF1A mouse	7/29	0.000863455	0.0212215	0	0	5.42203	38.25	PKHD1;SLCO1B2;CYP1A2;PRDM1;CYP2E1;CYP7B1;CYP8B1
GATA6 human	4/9	0.000962313	0.0212215	0	0	13.6079	94.523	VWF;CAV1;APOA1;SULT2A1
HIC1 human	4/9	0.000962313	0.0212215	0	0	13.6079	94.523	E2F1;ACKR3;VLDLR;LRP8
SMAD7 human	4/9	0.000962313	0.0212215	0	0	13.6079	94.523	CDKN1A;TGFB1;KRT14;CDK1
REL human	6/22	0.00101613	0.021288	0	0	6.38651	44.0142	CDKN1A;BCL2A1;CSRP1;TNFAIP3;BIRC3;IER3

### Sheet: NegTRRUST_2019
Term	Overlap	P.value	Adjusted.P.value	Old.P.value	Old.Adjusted.P.value	Odds.Ratio	Combined.Score	Genes
SREBF1 human	8/27	3.09156e-05	0.00902736	0	0	8.2398	85.5641	ACLY;SCD;FASN;PCSK9;THRSP;LPIN1;ACACB;LDLR
HNF4A mouse	8/36	0.000284773	0.0415769	0	0	5.58864	45.6247	PKLR;PERP;APOC3;APOA4;PPARA;PPARGC1A;SLC27A5;CFB
HIF1A human	12/83	0.000692365	0.0673902	0	0	3.31212	24.097	LDHA;TFRC;LOX;TERT;STAT3;XPC;ENO1;MIF;PPARA;GAPDH;ASS1;HBEGF
SNAI1 human	4/10	0.00094503	0.0689872	0	0	13.0017	90.5477	CXADR;CLDN3;FN1;HBEGF
MLXIPL mouse	4/15	0.00504851	0.264753	0	0	7.08998	37.4965	PKLR;FASN;ACACB;ACACA
ESRRA mouse	3/8	0.00544012	0.264753	0	0	11.6902	60.952	APOA4;PPARA;PPARGC1A
NR2F1 human	3/9	0.00786528	0.287083	0	0	9.74129	47.1994	APOA2;APOC3;CYP17A1
PER1 mouse	3/9	0.00786528	0.287083	0	0	9.74129	47.1994	BHLHE40;CRY2;CREM
CTCF human	5/30	0.0142993	0.430828	0	0	3.90062	16.568	H19;TERT;ETNK2;IGF2;BBC3
PPARGC1A mouse	4/20	0.0147544	0.430828	0	0	4.87308	20.5459	NR1I2;APOA4;MBP;PPARA
SMAD3 human	5/31	0.0163795	0.434802	0	0	3.75039	15.4206	TERT;LTBP4;APOC3;ANGPTL4;CYP17A1
HNF4A human	6/45	0.0216206	0.519671	0	0	3.00134	11.5075	NR1I2;APOA2;PCSK9;APOC3;PPARA;LDLR
XBP1 mouse	3/13	0.023136	0.519671	0	0	5.84355	22.0089	ERN1;FASN;BHLHA15
TP53 human	14/164	0.0307536	0.54157	0	0	1.82517	6.3548	CYFIP2;APCS;HSP90AB1;STAT3;XPC;NLRC4;PRKAB1;BBC3;HIPK2;TERT;PERP;AKT1;PPARGC1A;TP73
ARNTL human	2/6	0.0314787	0.54157	0	0	9.73234	33.6588	BHLHE40;CRY2
NEUROG2 mouse	2/6	0.0314787	0.54157	0	0	9.73234	33.6588	SEMA3C;RND2
SMAD3 mouse	6/49	0.0315297	0.54157	0	0	2.72158	9.40801	H19;CXADR;CLDN3;PSME3;FN1;PPARGC1A
CLOCK mouse	3/15	0.0342328	0.541585	0	0	4.86911	16.4312	DBP;BHLHE40;CRY2
NFKB1 mouse	16/200	0.0370557	0.541585	0	0	1.70093	5.60514	PPP1R14A;UBE2H;CXADR;EPAS1;FN1;LTC4S;MAPK14;TERT;PDK4;AKT1;PLIN2;MBP;PPARA;PPARGC1A;FBP1;CFB
PPARA human	5/39	0.0403721	0.541585	0	0	2.86674	9.20114	PDK4;APOC3;APOA4;PLIN2;ANGPTL4
